# lncRNA MANCR isoforms selectively mediate multiple levels of epigenomic and P53-responsive transcriptional control in triple negative breast cancer

**DOI:** 10.64898/2026.04.06.716674

**Authors:** E. Pacht, J.S. Warren, R.H. Toor, K.C. Glass, H.W. Greenyer, A.J. Fritz, B. Banerjee, S.E. Frietze, J.B. Lian, J.A.R. Gordon, G.S. Stein, J.L. Stein

**Affiliations:** Department of Biochemistry, University of Vermont; Department of Pharmacology, University of Vermont; University of Vermont Cancer Center, University of Vermont

**Keywords:** long noncoding RNA, P53, genomic instability, microRNA (miRNA), breast cancer, epigenetics, transcriptional isoforms, MANCR, genomic instability, triple negative breast cancer

## Abstract

Long noncoding RNAs (lncRNAs) are important regulators of gene expression and are frequently dysregulated in cancer. The mitotically associated lncRNA MANCR is highly expressed in aggressive cancers and contributes to genomic instability in triple-negative breast cancer (TNBC), but the molecular mechanisms underlying its activity remain poorly defined. Here we integrate computational and experimental approaches to examine the structure and regulatory interactions of MANCR isoforms. Analysis of transcriptomic datasets revealed tumor-type-specific expression patterns for seven MANCR isoforms in breast cancer cell lines. Computational prediction of RNA secondary structures identified conserved structural features across isoforms, suggesting potential functional specialization. We identify p53 as a MANCR-interacting protein through computational docking and RNA immunoprecipitation sequencing (RIP-seq) and demonstrate that MANCR depletion reduces p53-dependent transcriptional activity. Chromatin isolation by RNA purification sequencing (ChIRP-seq) revealed 1, 250 genomic regions associated with MANCR, including enrichment of p53 consensus motifs and GC-rich sequence elements. Motif analysis further identified candidate sequence features associated with MANCR-occupied chromatin regions. Computational prediction of RNA-miRNA interactions identified multiple potential miRNA binding sites across MANCR isoforms, including miR-6756-5p, which targets the androgen receptor (AR). Consistent with this prediction, AR expression decreased following MANCR knockdown in TNBC cells. Together, these results suggest that MANCR isoforms may contribute to transcriptional regulation in TNBC through interactions with chromatin, p53 signaling pathways, and potential miRNA regulatory networks.

**One Sentence Summary:** Mitotically-associated lncRNA (MANCR) is prevalent in aggressive cancers interacting with DNA, P53, and miRNAs, to mediate multiple levels of epigenetic transcriptional control in triple negative breast cancer.
