## Supplemental Table 1 for "lncRNA MANCR isoforms selectively mediate multiple levels of epigenomic and P53-responsive transcriptional control in triple negative breast cancer"

### Sheet: Table 1
MANCR Isoform	Region	Mean bp probability	Number of bps	Percent bps with probability >0.9	Start	End
MANCR-201	Core	0.65	72	19.4	590	880
MANCR-201	Trunk	0.57	67	29.9	9	1310
MANCR-201	Arm1	0.87	36	77.8	280	400
MANCR-201	Arm 2	0.88	44	65.9	420	565
MANCR-201	Arm 3	0.77	50	22	889	1195
MANCR-201	Apex	0.33	55	9.1	1310	1500
MANCR-205	Core	0.86	5	40	1	30
MANCR-205	Trunk	0.93	27	77.8	192	490
MANCR-205	Arm1	0.84	35	57.1	493	590
MANCR-205	Arm 2	0.6	29	31	40	130
MANCR-205	Arm 3	0.78	18	0	131	190
MANCR-205	Apex	0.84	59	47.5	207	379

### Sheet: Supp Table 1
Consensus Structure	Region	Stem Count	Avg Stem Length	Avg Probability
MANCR-201, -204, -206	Trunk	12	4.2	0.725
MANCR-201, -204, -206	Core	22	2.9	0.712
MANCR-201, -204, -206	Arm 1	1	6	0.739
MANCR-201, -204, -206	Apex	13	3.1	0.676
MANCR-201, -204, -206	Arm 2	3	5	0.549
MANCR-201, -204, -206	Arm 3	40	2.4	0.625
MANCR-205, -202, -203	Trunk	2	4.5	0.891
MANCR-205, -202, -203	Arm 1	1	8	0.658
MANCR-205, -202, -203	Apex	8	2.4	0.601
MANCR-205, -202, -203	Arm 2	1	4	0.706
MANCR-205, -202, -203	Arm 3	3	4.3	0.558

### Sheet: Supp Table 2
P53 Motif	Chromosome	Start	Stop	p-value	matched DNA sequence
RRRCWWGYYY	chr6	10074930	10074939	1.67e-05	gggcttgcct
RRRCWWGYYY	chr6	10074930	10074939	1.67e-05	AGGCAAGCCC
RRRCWWGYYY	chr6	26885305	26885314	1.67e-05	GGACAAGCCC
RRRCWWGYYY	chr6	26885305	26885314	1.67e-05	GGGCTTGTCC
RRRCWWGYYY	chr16	28744146	28744155	1.67e-05	gggcatgcct
RRRCWWGYYY	chr16	28744146	28744155	1.67e-05	AGGCATGCCC
RRRCWWGYYY	chr6	36208909	36208918	1.67e-05	gggcaagcct
RRRCWWGYYY	chr6	36208909	36208918	1.67e-05	AGGCTTGCCC
RRRCWWGYYY	chr20	40247558	40247567	1.67e-05	GAGCTTGCCC
RRRCWWGYYY	chr20	40247558	40247567	1.67e-05	GGGCAAGCTC
RRRCWWGYYY	chr6	58073474	58073483	1.67e-05	GGGCTTGTCC
RRRCWWGYYY	chr6	58073474	58073483	1.67e-05	GGACAAGCCC
RRRCWWGYYY	chr16	78103024	78103033	1.67e-05	AGGCTTGCCC
RRRCWWGYYY	chr16	78103024	78103033	1.67e-05	GGGCAAGCCT
RRRCWWGYYY	chr14	105631744	105631753	1.67e-05	aggcttgccc
RRRCWWGYYY	chr14	105631744	105631753	1.67e-05	GGGCAAGCCT
RRRCWWGYYY	chr14	105642739	105642748	1.67e-05	AGGCATGCCC
RRRCWWGYYY	chr14	105642739	105642748	1.67e-05	GGGCATGCCT
RRRCWWGYYY	chr14	105647891	105647900	1.67e-05	GGACAAGCCC
RRRCWWGYYY	chr14	105647891	105647900	1.67e-05	GGGCTTGTCC
RRRCWWGYYY	chr14	105651702	105651711	1.67e-05	aggcttgccc
RRRCWWGYYY	chr14	105651702	105651711	1.67e-05	GGGCAAGCCT
RRRCWWGYYY	chr14	105667780	105667789	1.67e-05	AGGCATGCCC
RRRCWWGYYY	chr14	105667780	105667789	1.67e-05	GGGCATGCCT
RRRCWWGYYY	chr14	105741009	105741018	1.67e-05	AGGCATGCCC
RRRCWWGYYY	chr14	105741009	105741018	1.67e-05	GGGCATGCCT
RRRCWWGYYY	chr14	105747410	105747419	1.67e-05	GGACAAGCCC
RRRCWWGYYY	chr14	105747410	105747419	1.67e-05	GGGCTTGTCC
RRRCWWGYYY	chr4	131736439	131736448	1.67e-05	aggcaagccc
RRRCWWGYYY	chr4	131736439	131736448	1.67e-05	GGGCTTGCCT
RRRCWWGYYY	chr4	131741420	131741429	1.67e-05	aggcaagccc
RRRCWWGYYY	chr4	131741420	131741429	1.67e-05	GGGCTTGCCT
RRRCWWGYYY	chr4	131748855	131748864	1.67e-05	aggcaagccc
RRRCWWGYYY	chr4	131748855	131748864	1.67e-05	GGGCTTGCCT
RRRCWWGYYY	chr1	247749954	247749963	1.67e-05	aggctagccc
RRRCWWGYYY	chr1	247749954	247749963	1.67e-05	GGGCTAGCCT
RRRCWWGYYY	chr1	247750032	247750041	1.67e-05	aggcttgccc
RRRCWWGYYY	chr1	247750032	247750041	1.67e-05	GGGCAAGCCT
RRRCWWGYYY	chr6	31829095	31829104	6.15e-05	GGACAAGTCC
RRRCWWGYYY	chr6	31829095	31829104	6.15e-05	GGACTTGTCC
RRRCWWGYYY	chr6	36201772	36201781	6.15e-05	AAGCATGCCC
RRRCWWGYYY	chr6	36201772	36201781	6.15e-05	GGGCATGCTT
RRRCWWGYYY	chr6	36210044	36210053	6.15e-05	AGACTTGCCC
RRRCWWGYYY	chr6	36210044	36210053	6.15e-05	GGGCAAGTCT
RRRCWWGYYY	chr6	36216619	36216628	6.15e-05	GGACTTGCCT
RRRCWWGYYY	chr6	36216619	36216628	6.15e-05	AGGCAAGTCC
RRRCWWGYYY	chr6	36230476	36230485	6.15e-05	GGACAAGCTC
RRRCWWGYYY	chr6	36230476	36230485	6.15e-05	GAGCTTGTCC
RRRCWWGYYY	chr5	50292925	50292934	6.15e-05	aggcatgtcc
RRRCWWGYYY	chr5	50292925	50292934	6.15e-05	GGACATGCCT
RRRCWWGYYY	chr4	53286721	53286730	6.15e-05	agacaagccc
RRRCWWGYYY	chr4	53286721	53286730	6.15e-05	GGGCTTGTCT
RRRCWWGYYY	chr6	70771436	70771445	6.15e-05	aggcaagcct
RRRCWWGYYY	chr6	70771436	70771445	6.15e-05	AGGCTTGCCT
RRRCWWGYYY	chrX	71796337	71796346	6.15e-05	aggctagcct
RRRCWWGYYY	chrX	71796337	71796346	6.15e-05	AGGCTAGCCT
RRRCWWGYYY	chr16	78102530	78102539	6.15e-05	aggcaagctc
RRRCWWGYYY	chr16	78102530	78102539	6.15e-05	GAGCTTGCCT
RRRCWWGYYY	chr16	78127010	78127019	6.15e-05	GGGCAAGCTT
RRRCWWGYYY	chr16	78127010	78127019	6.15e-05	AAGCTTGCCC
RRRCWWGYYY	chr16	78146970	78146979	6.15e-05	GGGCTTGCTT
RRRCWWGYYY	chr16	78146970	78146979	6.15e-05	AAGCAAGCCC
RRRCWWGYYY	chr16	78152432	78152441	6.15e-05	gagcatgtcc
RRRCWWGYYY	chr16	78152432	78152441	6.15e-05	GGACATGCTC
RRRCWWGYYY	chr15	84168578	84168587	6.15e-05	GGACTTGCCT
RRRCWWGYYY	chr15	84168578	84168587	6.15e-05	AGGCAAGTCC
RRRCWWGYYY	chr11	86245158	86245167	6.15e-05	GGGCTTGCTT
RRRCWWGYYY	chr11	86245158	86245167	6.15e-05	AAGCAAGCCC
RRRCWWGYYY	chr12	88480130	88480139	6.15e-05	aggcaagtcc
RRRCWWGYYY	chr12	88480130	88480139	6.15e-05	GGACTTGCCT
RRRCWWGYYY	chr5	99410526	99410535	6.15e-05	gagctagtcc
RRRCWWGYYY	chr5	99410526	99410535	6.15e-05	GGACTAGCTC
RRRCWWGYYY	chr14	105633265	105633274	6.15e-05	gggctagtct
RRRCWWGYYY	chr14	105633265	105633274	6.15e-05	AGACTAGCCC
RRRCWWGYYY	chr14	105635565	105635574	6.15e-05	GAGCATGTCC
RRRCWWGYYY	chr14	105635565	105635574	6.15e-05	GGACATGCTC
RRRCWWGYYY	chr14	105635671	105635680	6.15e-05	GGACTAGCTC
RRRCWWGYYY	chr14	105635671	105635680	6.15e-05	GAGCTAGTCC
RRRCWWGYYY	chr14	105648373	105648382	6.15e-05	AGACTTGCCC
RRRCWWGYYY	chr14	105648373	105648382	6.15e-05	GGGCAAGTCT
RRRCWWGYYY	chr14	105659455	105659464	6.15e-05	gggctagtct
RRRCWWGYYY	chr14	105659455	105659464	6.15e-05	AGACTAGCCC
RRRCWWGYYY	chr14	105679050	105679059	6.15e-05	aggcttgCCT
RRRCWWGYYY	chr14	105679050	105679059	6.15e-05	AGGCAAGCCT
RRRCWWGYYY	chr14	105687498	105687507	6.15e-05	GGGCAtgtct
RRRCWWGYYY	chr14	105687498	105687507	6.15e-05	AGACATGCCC
RRRCWWGYYY	chr14	105706677	105706686	6.15e-05	GAGCTTGTCC
RRRCWWGYYY	chr14	105706677	105706686	6.15e-05	GGACAAGCTC
RRRCWWGYYY	chr14	105731350	105731359	6.15e-05	GAGCATGTCC
RRRCWWGYYY	chr14	105731350	105731359	6.15e-05	GGACATGCTC
RRRCWWGYYY	chr12	106535671	106535680	6.15e-05	gaacttgccc
RRRCWWGYYY	chr12	106535671	106535680	6.15e-05	GGGCAAGTTC
RRRCWWGYYY	chr7	108062930	108062939	6.15e-05	AGGCAAGCTC
RRRCWWGYYY	chr7	108062930	108062939	6.15e-05	GAGCTTGCCT
RRRCWWGYYY	chr4	111353398	111353407	6.15e-05	AGGCAAGCTC
RRRCWWGYYY	chr4	111353398	111353407	6.15e-05	GAGCTTGCCT
RRRCWWGYYY	chr5	115544530	115544539	6.15e-05	GGACTAGTCC
RRRCWWGYYY	chr5	115544530	115544539	6.15e-05	GGACTAGTCC
RRRCWWGYYY	chr4	139453474	139453483	6.15e-05	GGGCAAGCTT
RRRCWWGYYY	chr4	139453474	139453483	6.15e-05	AAGCTTGCCC
RRRCWWGYYY	chr4	143960665	143960674	6.15e-05	gggcttgtct
RRRCWWGYYY	chr4	143960665	143960674	6.15e-05	AGACAAGCCC
RRRCWWGYYY	chr1	144817831	144817840	6.15e-05	ggacatgtcc
RRRCWWGYYY	chr1	144817831	144817840	6.15e-05	GGACATGTCC
RRRCWWGYYY	chr1	152216931	152216940	6.15e-05	GAGCTAGCTC
RRRCWWGYYY	chr1	152216931	152216940	6.15e-05	GAGCTAGCTC
RRRCWWGYYY	chrX	154207697	154207706	6.15e-05	GGACTTGTCC
RRRCWWGYYY	chrX	154207697	154207706	6.15e-05	GGACAAGTCC
RRRCWWGYYY	chr1	166223064	166223073	6.15e-05	gggcatgctt
RRRCWWGYYY	chr1	166223064	166223073	6.15e-05	AAGCATGCCC
RRRCWWGYYY	chr1	190706871	190706880	6.15e-05	aggcatgctc
RRRCWWGYYY	chr1	190706871	190706880	6.15e-05	GAGCATGCCT
RRRCWWGYYY	chr1	191066502	191066511	6.15e-05	GGACTAGCCT
RRRCWWGYYY	chr1	191066502	191066511	6.15e-05	AGGCTAGTCC
RRRCWWGYYY	chr3	196919659	196919668	6.15e-05	gagcatgcct
RRRCWWGYYY	chr3	196919659	196919668	6.15e-05	AGGCATGCTC

### Sheet: Supp Table 3
Gapmer Target	Sequence	Predominant MANCR Isoform Targeted
MANCR_1	CCGTCTTTTGATTGCA	MANCR-201
MANCR_2	CATTGGCACCATTAAA	MANCR-205
P53	CGGTGGCTCTAGACTT
Negative Control	AACACGTCTATACGC
